# Evaluating hippocampal replay without a ground truth

**DOI:** 10.1101/2022.12.12.520040

**Authors:** M. Takigawa, M. Huelin Gorriz, M. Tirole, D. Bendor

## Abstract

During rest and sleep, memory traces replay in the brain. The dialogue between brain regions during replay is thought to stabilize labile memory traces for long-term storage. However, because replay is an internally-driven, spontaneous phenomenon, it does not have a ground truth - an external reference that can validate whether a memory has truly been replayed. Instead, replay detection is based on the similarity between the sequential neural activity comprising the replay event and the corresponding template of neural activity generated during active locomotion. If the statistical likelihood of observing such a match by chance is sufficiently low, the candidate replay event is inferred to be replaying that specific memory. However, without the ability to evaluate whether replay detection methods are successfully detecting true events and correctly rejecting non-events, the evaluation and comparison of different replay methods is challenging. To circumvent this problem, we present a new framework for evaluating replay, tested using hippocampal neural recordings from rats exploring two novel linear tracks. Using this two-track paradigm, our framework selects replay events based on their temporal fidelity (sequence-based detection), and applies a cross-validation using each event’s trajectory discriminability, where sequenceless decoding across both tracks is used to quantify whether the track replaying is also the most likely track being reactivated.
