## Supplementary material for "Evaluating hippocampal replay without a ground truth": sFigure 4-2 jump distance effect source data 1

### Sheet: Sheet1
p =< 0.05
Behavioural State	Jump distance Threshold	Mean Log Odd difference at p =< 0.05	Upper CI at p =< 0.05	Lower CI at p =< 0.05	Proportion at p =< 0.05	Upper CI Proportion at p =< 0.05	Lower CI Proportion at p =< 0.05	Shuffle propotion at p =< 0.05	Upper CI shuffle propotion at p =< 0.05	Lower CI shuffle Proportion at p =< 0.05
PRE	No jump distance	0.04249	0.110844	-0.0225246	0.302607	0.311491	0.293341	0.151413	0.154243	0.148242
	Jump distance 0.6	0.222678	0.342173	0.102009	0.117487	0.124337	0.110548	0.0538343	0.0557258	0.0519348
	Jump distance 0.4	0.212024	0.410787	-0.000196019	0.0471076	0.0516205	0.0426046	0.0202783	0.0214889	0.0191122
	Jump distance 0.2	0.235964	0.632931	-0.171915	0.00968698	0.0117855	0.00777843	0.0043673	0.00493027	0.00380082
RUN	No jump distance	1.21985	1.30535	1.13731	0.498829	0.512384	0.48557	0.163666	0.167708	0.159469
	Jump distance 0.6	1.65327	1.76345	1.53598	0.333847	0.346759	0.321129	0.0654159	0.0683825	0.0625314
	Jump distance 0.4	2.01092	2.15019	1.87329	0.235782	0.247792	0.224855	0.0270722	0.0289504	0.0250556
	Jump distance 0.2	1.71085	1.98849	1.45856	0.0850258	0.093474	0.0773207	0.00675232	0.00769976	0.00579726
POST	No jump distance	0.442269	0.491094	0.392297	0.387627	0.394876	0.379206	0.176288	0.178789	0.173688
	Jump distance 0.6	0.846824	0.935792	0.767278	0.171899	0.177858	0.165678	0.0588508	0.0604146	0.0574189
	Jump distance 0.4	1.09827	1.23033	0.974061	0.091117	0.0959095	0.0864861	0.0214915	0.0224824	0.0205687
	Jump distance 0.2	1.03606	1.29394	0.791073	0.0257498	0.0283052	0.0229652	0.00603529	0.00658476	0.00553772
Adjusted p value
Behavioural State	Jump distance Threshold	Mean Log Odd difference at equivalent p value	Upper CI at equivalent p value	Lower CI at equivalent p value	Equivalent significant propotion	Upper CI equivalent significant proportion	Lower CI Proportion at p =< 0.05	Equivalent shuffle propotion	Upper CI Equivalent shuffle propotion	Lower CI Equivalent shuffle propotion	p value at equivalent significant proportion
PRE	No jump distance	0.0379653	0.153987	-0.0861848	0.128576	0.135298	0.293341	0.0516884	0.0535553	0.0498821	0.0083
	Jump distance 0.6	0.248209	0.372687	0.12657	0.110413	0.116794	0.110548	0.0501306	0.0520526	0.0482224	0.0457
	Jump distance 0.4	0.163092	0.289396	0.0253151	0.100638	0.107071	0.0426046	0.0500488	0.0520526	0.0481241	0.2239
	Jump distance 0.2	-0.300041	-0.15276	-0.457138	0.0739235	0.0793164	0.00777843	0.0442488	0.0461304	0.04231	1
RUN	No jump distance	1.98832	2.1062	1.87447	0.31795	0.330282	0.48557	0.0498129	0.0524445	0.0474191	0.0065
	Jump distance 0.6	1.86958	1.99436	1.74909	0.298857	0.31079	0.321129	0.0499334	0.0524266	0.047437	0.0316
	Jump distance 0.4	1.59469	1.71606	1.46707	0.294082	0.306375	0.224855	0.050359	0.0529471	0.0479037	0.1413
	Jump distance 0.2	0.519389	0.660218	0.381974	0.241824	0.254038	0.0773207	0.0498537	0.0524804	0.0473832	0.7762
POST	No jump distance	1.02892	1.12249	0.939002	0.164628	0.170494	0.379206	0.0472233	0.0485714	0.0458316	0.0054
	Jump distance 0.6	0.916265	1.00813	0.829703	0.15566	0.161385	0.165678	0.0501068	0.0516194	0.0485597	0.0389
	Jump distance 0.4	0.708843	0.805425	0.617774	0.15372	0.159675	0.0864861	0.0498327	0.0513053	0.0485539	0.1905
	Jump distance 0.2	-0.0017991	0.0914332	-0.0950342	0.132191	0.137896	0.0229652	0.0501167	0.0516834	0.0485888	1
