## Supplementary material for "Evaluating hippocampal replay without a ground truth": Figure 1 source data 1 weighted correlation with two shuffles table

### Sheet: Sheet1
p =< 0.05
Behavioural State	Shuffle Type	Mean Log Odd difference at p =< 0.05	Upper CI at p =< 0.05	Lower CI at p =< 0.05	Proportion at p =< 0.05	Upper CI Proportion at p =< 0.05	Lower CI Proportion at p =< 0.05	Shuffle propotion at p =< 0.05	Upper CI shuffle propotion at p =< 0.05	Lower CI shuffle Proportion at p =< 0.05
PRE	Wcorr PRE place POST time	-0.0500405	0.0517117	-0.152048	0.156343	0.163583	0.148969	0.0703373	0.0726871	0.0681006
RUN	Wcorr PRE place POST time	1.79929	1.90191	1.69709	0.403933	0.417403	0.390911	0.0752029	0.0784514	0.0719542
POST	Wcorr PRE place POST time	0.762994	0.830346	0.690398	0.251351	0.258341	0.24466	0.0871831	0.0891328	0.0853518
Adjusted p value
Behavioural State	Shuffle Type	Mean Log Odd difference at equivalent p value	Upper CI at equivalent p value	Lower CI at equivalent p value	Equivalent significant propotion	Upper CI equivalent significant proportion	Lower CI Proportion at p =< 0.05	Equivalent shuffle propotion	Upper CI Equivalent shuffle propotion	Lower CI Equivalent shuffle propotion	p value at equivalent significant proportion
PRE	Wcorr PRE place POST time	-0.0643312	0.0586597	-0.18814	0.117478	0.124219	0.148969	0.0502701	0.0522589	0.0482224	0.0355
RUN	Wcorr PRE place POST time	2.0171	2.13025	1.90904	0.354313	0.367435	0.390911	0.0498625	0.0524445	0.0473832	0.0324
POST	Wcorr PRE place POST time	1.01484	1.10047	0.928093	0.180038	0.186444	0.24466	0.0500337	0.0515962	0.0485946	0.0275
