## Supplementary material for "Evaluating hippocampal replay without a ground truth": figure 2 source data 1 ripple effect table

### Sheet: Sheet1
p =< 0.05
Behavioural State	Ripple power range	Mean Log Odd difference at p =< 0.05	Upper CI at p =< 0.05	Lower CI at p =< 0.05	Proportion at p =< 0.05	Upper CI Proportion at p =< 0.05	Lower CI Proportion at p =< 0.05	Shuffle propotion at p =< 0.05	Upper CI shuffle propotion at p =< 0.05	Lower CI shuffle Proportion at p =< 0.05
PRE	Ripple threshold 0-3	-0.0536179	0.142758	-0.249689	0.189003	0.207969	0.169666	0.0954265	0.101457	0.0892459
	Ripple threshold 3-5	-0.0285642	0.16156	-0.218096	0.195207	0.215351	0.174489	0.0953119	0.101417	0.0893613
	Ripple threshold 5-10	-0.143548	0.00833293	-0.288782	0.209395	0.225554	0.193186	0.0882007	0.0926746	0.0837024
	Ripple threshold 10 and above	0.0878293	0.289249	-0.112541	0.201052	0.221974	0.181818	0.0920741	0.0979736	0.0864008
RUN	Ripple threshold 0-3	1.11926	1.4202	0.814625	0.257588	0.289003	0.223785	0.0917984	0.101449	0.0834399
	Ripple threshold 3-5	1.52115	1.74238	1.28857	0.346413	0.379927	0.311641	0.0909943	0.0992209	0.0835625
	Ripple threshold 5-10	1.88509	2.02549	1.74344	0.51397	0.542886	0.486377	0.0916821	0.0972923	0.0859822
	Ripple threshold 10 and above	1.82299	2.01316	1.62313	0.607958	0.659264	0.558376	0.0865144	0.0958122	0.0780457
POST	Ripple threshold 0-3	0.0794502	0.286186	-0.1167	0.19088	0.211158	0.169766	0.103554	0.110228	0.0974805
	Ripple threshold 3-5	0.0199463	0.203542	-0.159773	0.196759	0.216058	0.177434	0.0998721	0.106195	0.09375
	Ripple threshold 5-10	0.449148	0.578543	0.329389	0.238361	0.252447	0.224103	0.0972149	0.100904	0.093665
	Ripple threshold 10 and above	1.08966	1.18531	0.988104	0.358515	0.373109	0.344189	0.099455	0.10285	0.0961322
Adjusted p value
Behavioural State	Ripple power range	Mean Log Odd difference at equivalent p value	Upper CI at equivalent p value	Lower CI at equivalent p value	Equivalent significant propotion	Upper CI equivalent significant proportion	Lower CI Proportion at p =< 0.05	Equivalent shuffle propotion	Upper CI Equivalent shuffle propotion	Lower CI Equivalent shuffle propotion	p value at equivalent significant proportion
PRE	Ripple threshold 0-3	0.0114832	0.284732	-0.255768	0.106854	0.122365	0.169666	0.0497871	0.0536418	0.0458869	0.0257
	Ripple threshold 3-5	-0.0457101	0.226221	-0.305202	0.114675	0.130591	0.174489	0.0502179	0.0545739	0.0461071	0.0269
	Ripple threshold 5-10	-0.19704	0.00110295	-0.391962	0.131794	0.145145	0.193186	0.0497536	0.0530097	0.0464225	0.0269
	Ripple threshold 10 and above	0.00763336	0.282568	-0.264513	0.114738	0.12995	0.181818	0.0490541	0.0530768	0.0448503	0.0257
RUN	Ripple threshold 0-3	1.48568	1.825	1.12051	0.193237	0.223785	0.223785	0.0492212	0.0560529	0.043052	0.0275
	Ripple threshold 3-5	1.97691	2.23498	1.70684	0.250069	0.280935	0.311641	0.0494879	0.0551482	0.0441491	0.0245
	Ripple threshold 5-10	2.162	2.31239	2.01653	0.423989	0.45106	0.486377	0.0495053	0.0536916	0.0453246	0.0269
	Ripple threshold 10 and above	2.02501	2.22421	1.80048	0.532968	0.581218	0.558376	0.0500025	0.0567893	0.0431472	0.0288
POST	Ripple threshold 0-3	-0.210188	0.076643	-0.510681	0.0899598	0.103779	0.169766	0.0494564	0.0539892	0.045041	0.0234
	Ripple threshold 3-5	0.0526562	0.334272	-0.220094	0.100336	0.115403	0.177434	0.0502234	0.0543461	0.0465044	0.0234
	Ripple threshold 5-10	0.621939	0.792437	0.454468	0.143305	0.15416	0.224103	0.0487621	0.0514546	0.0464587	0.0234
	Ripple threshold 10 and above	1.40287	1.52069	1.28156	0.261936	0.274693	0.344189	0.0510067	0.0534051	0.0487928	0.0245
