## Supplementary material for "Evaluating hippocampal replay without a ground truth": figure 3 source data 1 single shuffle table

### Sheet: Sheet1
p =< 0.05
Behavioural State	Shuffle Type	Mean Log Odd difference at p =< 0.05	Upper CI at p =< 0.05	Lower CI at p =< 0.05	Proportion at p =< 0.05	Upper CI Proportion at p =< 0.05	Lower CI Proportion at p =< 0.05	Shuffle propotion at p =< 0.05	Upper CI shuffle propotion at p =< 0.05	Lower CI shuffle Proportion at p =< 0.05
PRE	spike train circular shift	0.00462427	0.0847581	-0.0820207	0.214692	0.223217	0.205834	0.109438	0.112286	0.10657
	place field circular shift	-0.0168881	0.057773	-0.0993114	0.250334	0.259281	0.241721	0.11752	0.12033	0.114673
	place bin circular shift	0.042383	0.112805	-0.0263322	0.302379	0.312198	0.293105	0.151501	0.154606	0.148507
	time bin circular shift	-0.0988851	-0.0302315	-0.163358	0.326754	0.336123	0.316971	0.19063	0.194166	0.187154
RUN	spike train circular shift	1.63334	1.72438	1.54314	0.471313	0.48417	0.457894	0.0956931	0.0994508	0.0921997
	place field circular shift	1.45213	1.54327	1.36571	0.468102	0.480508	0.45574	0.120898	0.124758	0.11704
	place bin circular shift	1.19579	1.27891	1.10924	0.499527	0.5126	0.48697	0.163659	0.168085	0.159595
	time bin circular shift	0.636379	0.701012	0.569154	0.567438	0.579582	0.555029	0.201142	0.20556	0.19655
POST	spike train circular shift	0.627245	0.682938	0.570056	0.340701	0.348248	0.333066	0.133722	0.136093	0.131579
	place field circular shift	0.53036	0.588461	0.472598	0.343342	0.351005	0.336032	0.14258	0.144842	0.140252
	place bin circular shift	0.435539	0.487195	0.38644	0.388067	0.395889	0.380148	0.176535	0.179208	0.174002
	time bin circular shift	0.148839	0.188139	0.106054	0.46895	0.477035	0.46112	0.232903	0.235789	0.230205
Adjusted p value
Behavioural State	Shuffle Type	Mean Log Odd difference at equivalent p value	Upper CI at equivalent p value	Lower CI at equivalent p value	Equivalent significant propotion	Upper CI equivalent significant proportion	Lower CI Proportion at p =< 0.05	Equivalent shuffle propotion	Upper CI Equivalent shuffle propotion	Lower CI Equivalent shuffle propotion	p value at equivalent significant proportion
PRE	spike train circular shift	-0.068913	0.0601168	-0.196355	0.105365	0.111314	0.205834	0.05023	0.0522392	0.0483697	0.0178
	place field circular shift	-0.0085783	0.105499	-0.124411	0.120479	0.127166	0.241721	0.0497734	0.0516598	0.0479179	0.0148
	place bin circular shift	0.0386171	0.152531	-0.0782822	0.128469	0.135415	0.293105	0.0516921	0.0535946	0.0498232	0.0089
	time bin circular shift	-0.258338	-0.126396	-0.392774	0.102216	0.108427	0.316971	0.0489095	0.0508152	0.0470045	0.0049
RUN	spike train circular shift	2.03951	2.1495	1.93809	0.38393	0.396295	0.457894	0.0510076	0.0535035	0.0483703	0.0229
	place field circular shift	1.91272	2.02972	1.80624	0.349057	0.361727	0.45574	0.0516162	0.0542035	0.0489985	0.0148
	place bin circular shift	1.97558	2.09332	1.85428	0.318188	0.330174	0.48697	0.0497939	0.0524625	0.0471319	0.0069
	time bin circular shift	1.50613	1.61995	1.38107	0.319276	0.331897	0.555029	0.049591	0.0521215	0.0470242	0.0049
POST	spike train circular shift	1.03259	1.12792	0.9419	0.169505	0.175764	0.333066	0.0481156	0.0495951	0.0466111	0.0117
	place field circular shift	0.961614	1.05264	0.874366	0.174867	0.181139	0.336032	0.0496915	0.0511657	0.0482049	0.0107
	place bin circular shift	1.02819	1.12089	0.935392	0.164541	0.170599	0.380148	0.0472293	0.0486237	0.0458316	0.0059
	time bin circular shift	0.632564	0.73228	0.537974	0.152238	0.158383	0.46112	0.0480113	0.049473	0.0465122	0.0029
