## Supplementary material for "Evaluating hippocampal replay without a ground truth": figure 4 source data 1 shuffle combinations table

### Sheet: Sheet1
Behavioural State	Shuffle Type	Mean Log Odd difference at p =< 0.05	Upper CI at p =< 0.05	Lower CI at p =< 0.05	Proportion at p =< 0.05	Upper CI Proportion at p =< 0.05	Lower CI Proportion at p =< 0.05	Shuffle propotion at p =< 0.05	Upper CI shuffle propotion at p =< 0.05	Lower CI shuffle Proportion at p =< 0.05
PRE	place bin circular shift	0.042383	0.112805	-0.0263322	0.302379	0.312198	0.293105	0.151501	0.154606	0.148507
	wcorr 1 shuffle + jump distance	0.208501	0.40446	0.0240316	0.0473967	0.0520919	0.0426635	0.0202913	0.0215184	0.0190925
	PRE place POST time	-0.0500405	0.0517117	-0.152048	0.156343	0.163583	0.148969	0.0703373	0.0726871	0.0681006
	three shuffles	0.101496	0.216348	-0.0238814	0.119398	0.1264	0.112434	0.05285	0.0549106	0.0507464
RUN	place bin circular shift	1.19579	1.27891	1.10924	0.499527	0.5126	0.48697	0.163659	0.168085	0.159595
	wcorr 1 shuffle + jump distance	2.00985	2.15783	1.86244	0.23647	0.248439	0.223993	0.0270405	0.0289145	0.0251633
	PRE place POST time	1.79929	1.90191	1.69709	0.403933	0.417403	0.390911	0.0752029	0.0784514	0.0719542
	three shuffles	2.10984	2.21588	2.00846	0.372215	0.385634	0.359789	0.0515771	0.0541676	0.0490523
POST	place bin circular shift	0.435539	0.487195	0.38644	0.388067	0.395889	0.380148	0.176535	0.179208	0.174002
	wcorr 1 shuffle + jump distance	1.10371	1.23034	0.978346	0.091124	0.0960142	0.0865908	0.0215214	0.0224708	0.0205977
	PRE place POST time	0.762994	0.830346	0.690398	0.251351	0.258341	0.24466	0.0871831	0.0891328	0.0853518
	three shuffles	1.02212	1.10042	0.936766	0.209825	0.216145	0.203232	0.0649522	0.066598	0.0632417
Behavioural State	Shuffle Type	Mean Log Odd difference at equivalent p value	Upper CI at equivalent p value	Lower CI at equivalent p value	Equivalent significant propotion	Upper CI equivalent significant proportion	Lower CI Proportion at p =< 0.05	Equivalent shuffle propotion	Upper CI Equivalent shuffle propotion	Lower CI Equivalent shuffle propotion	p value at equivalent significant proportion
PRE	place bin circular shift	0.0386171	0.152531	-0.0782822	0.128469	0.135415	0.293105	0.0516921	0.0535946	0.0498232	0.0089
	wcorr 1 shuffle + jump distance	0.136195	0.279743	-0.00520888	0.0952698	0.101414	0.0426635	0.0468953	0.0488706	0.0449322	0.2
	PRE place POST time	-0.0643312	0.0586597	-0.18814	0.117478	0.124219	0.148969	0.0502701	0.0522589	0.0482224	0.0355
	three shuffles	0.0939572	0.218168	-0.0368903	0.113836	0.120684	0.112434	0.0496532	0.05165	0.0476036	0.0479
RUN	place bin circular shift	1.97558	2.09332	1.85428	0.318188	0.330174	0.48697	0.0497939	0.0524625	0.0471319	0.0069
	wcorr 1 shuffle + jump distance	1.59655	1.72025	1.4662	0.294348	0.307344	0.223993	0.0503815	0.0529112	0.0480831	0.1413
	PRE place POST time	2.0171	2.13025	1.90904	0.354313	0.367435	0.390911	0.0498625	0.0524445	0.0473832	0.0324
	three shuffles	2.12772	2.23251	2.02368	0.368779	0.382296	0.359789	0.0502854	0.0528035	0.047796	0.049
POST	place bin circular shift	1.02819	1.12089	0.935392	0.164541	0.170599	0.380148	0.0472293	0.0486237	0.0458316	0.0059
	wcorr 1 shuffle + jump distance	0.711001	0.8071	0.620045	0.153713	0.159535	0.0865908	0.0498445	0.0514682	0.0483736	0.1905
	PRE place POST time	1.01484	1.10047	0.928093	0.180038	0.186444	0.24466	0.0500337	0.0515962	0.0485946	0.0275
	three shuffles	1.14026	1.22885	1.05578	0.181462	0.18805	0.203232	0.0504476	0.0519103	0.0489844	0.0398
