## Supplementary material for "Evaluating hippocampal replay without a ground truth": figure 5 source data 1 spearmans all spikes versus median spike table

### Sheet: Sheet1
Behavioural State	Shuffle Type	Mean Log Odd difference at p =< 0.05	Upper CI at p =< 0.05	Lower CI at p =< 0.05	Proportion at p =< 0.05	Upper CI Proportion at p =< 0.05	Lower CI Proportion at p =< 0.05	Shuffle propotion at p =< 0.05	Upper CI shuffle propotion at p =< 0.05	Lower CI shuffle Proportion at p =< 0.05
PRE	spearman median spike	0.0947958	0.22186	-0.0492295	0.096114	0.102004	0.0899234	0.0500732	0.0520035	0.0481438
	spearman all spikes	0.0606107	0.129268	-0.0119509	0.277278	0.286034	0.267826	0.157582	0.16101	0.154312
RUN	spearman median spike	1.88876	1.994	1.78169	0.370803	0.384557	0.358174	0.0551193	0.0577931	0.0526061
	spearman all spikes	1.22662	1.30341	1.15118	0.539137	0.552229	0.526384	0.167516	0.171692	0.163113
POST	spearman median spike	0.939558	1.02942	0.854994	0.177991	0.184071	0.171786	0.0562057	0.0576807	0.0546093
	spearman all spikes	0.429887	0.480443	0.37999	0.373055	0.380497	0.366118	0.177402	0.180127	0.17509
Behavioural State	Shuffle Type	Mean Log Odd difference at equivalent p value	Upper CI at equivalent p value	Lower CI at equivalent p value	Equivalent significant propotion	Upper CI equivalent significant proportion	Lower CI Proportion at p =< 0.05	Equivalent shuffle propotion	Upper CI Equivalent shuffle propotion	Lower CI Equivalent shuffle propotion	p value at equivalent significant proportion
PRE	spearman median spike	0.0947958	0.22186	-0.0492295	0.096114	0.102004	0.0899234	0.0500732	0.0520035	0.0481438	0.0501
	spearman all spikes	0.173419	0.308217	0.0507357	0.0980832	0.103948	0.267826	0.0497219	0.0516794	0.0477608	0.0063
RUN	spearman median spike	1.92013	2.02416	1.8133	0.357848	0.371527	0.358174	0.0500094	0.0523907	0.0477421	0.0457
	spearman all spikes	1.98	2.08278	1.87368	0.345195	0.358497	0.526384	0.0498908	0.0523727	0.0474011	0.0051
POST	spearman median spike	0.993562	1.08493	0.910927	0.166294	0.172379	0.171786	0.0503433	0.0517532	0.0488448	0.0447
	spearman all spikes	0.904086	0.994463	0.812201	0.160912	0.166795	0.366118	0.0497171	0.0512588	0.0482863	0.005
