## Supplementary material for "Evaluating hippocampal replay without a ground truth": figure 6 source data 1 shuffle-subtracted method comparision table

### Sheet: Sheet1
p =< 0.05
Behavioural State	Shuffle Type	Shuffle-subtracted mean log odd difference at p =< 0.05	Upper CI at p =< 0.05	Lower CI at p =< 0.05	Proportion at p =< 0.05	Upper CI Proportion at p =< 0.05	Lower CI Proportion at p =< 0.05	Shuffle propotion at p =< 0.05	Upper CI shuffle propotion at p =< 0.05	Lower CI shuffle Proportion at p =< 0.05
PRE	wcorr 1 shuffle	-0.0190754	0.060872	-0.0991294	0.302379	0.312198	0.293105	0.151501	0.154606	0.148507
	wcorr 1 shuffle + jump distance	0.11177	0.361327	-0.102386	0.0473967	0.0520919	0.0426635	0.0202913	0.0215184	0.0190925
	wcorr 2 shuffles	-0.121053	0.00877781	-0.243812	0.156343	0.163583	0.148969	0.0703373	0.0726871	0.0681006
	wcorr 3 shuffles	-0.0306528	0.113266	-0.181121	0.119398	0.1264	0.112434	0.05285	0.0549106	0.0507464
	spearman median spike	0.0936416	0.244119	-0.0640522	0.096114	0.102004	0.0899234	0.0500732	0.0520035	0.0481438
	spearman all spikes	0.0452907	0.126509	-0.0387691	0.277278	0.286034	0.267826	0.157582	0.16101	0.154312
	linear 1 shuffle	0.149206	0.323702	-0.0208872	0.102542	0.108603	0.0957572	0.0484429	0.050275	0.0466411
	linear 2 shuffles	-0.0371806	0.217638	-0.286345	0.0453864	0.0497348	0.0412493	0.0209476	0.022196	0.0197211
RUN	wcorr 1 shuffle	1.02853	1.12836	0.929921	0.499527	0.5126	0.48697	0.163659	0.168085	0.159595
	wcorr 1 shuffle + jump distance	1.83022	2.03715	1.60833	0.23647	0.248439	0.223993	0.0270405	0.0289145	0.0251633
	wcorr 2 shuffles	1.67201	1.80659	1.53342	0.403933	0.417403	0.390911	0.0752029	0.0784514	0.0719542
	wcorr 3 shuffles	1.91475	2.07072	1.76083	0.372215	0.385634	0.359789	0.0515771	0.0541676	0.0490523
	spearman median spike	1.87267	2.03116	1.71171	0.370803	0.384557	0.358174	0.0551193	0.0577931	0.0526061
	spearman all spikes	1.18175	1.27988	1.08547	0.539137	0.552229	0.526384	0.167516	0.171692	0.163113
	linear 1 shuffle	1.85248	2.0257	1.68121	0.307605	0.320052	0.294745	0.0469566	0.0495369	0.0444576
	linear 2 shuffles	1.77142	1.96561	1.57727	0.325651	0.338036	0.313806	0.0206561	0.0222557	0.0190789
POST	wcorr 1 shuffle	0.328067	0.386998	0.266832	0.388067	0.395889	0.380148	0.176535	0.179208	0.174002
	wcorr 1 shuffle + jump distance	1.04411	1.1947	0.878613	0.091124	0.0960142	0.0865908	0.0215214	0.0224708	0.0205977
	wcorr 2 shuffles	0.754626	0.838281	0.674804	0.251351	0.258341	0.24466	0.0871831	0.0891328	0.0853518
	wcorr 3 shuffles	0.8526	0.951016	0.751678	0.209825	0.216145	0.203232	0.0649522	0.066598	0.0632417
	spearman median spike	0.886183	1.00095	0.783249	0.177991	0.184071	0.171786	0.0562057	0.0576807	0.0546093
	spearman all spikes	0.425413	0.485538	0.364925	0.373055	0.380497	0.366118	0.177402	0.180127	0.17509
	linear 1 shuffle	0.849488	0.958538	0.740538	0.175651	0.182082	0.169761	0.057207	0.0587684	0.0555749
	linear 2 shuffles	1.08751	1.22231	0.967052	0.139198	0.144911	0.133813	0.0244678	0.0254607	0.0234888
Adjusted p value
Behavioural State	Shuffle Type	Shuffle-subtracted mean log Odd difference at equivalent p value	Upper CI at equivalent p value	Lower CI at equivalent p value	Equivalent significant propotion	Upper CI equivalent significant proportion	Lower CI Proportion at p =< 0.05	Equivalent shuffle propotion	Upper CI Equivalent shuffle propotion	Lower CI Equivalent shuffle propotion	p value at equivalent significant proportion
PRE	wcorr 1 shuffle	-0.0385545	0.0974019	-0.18425	0.128469	0.135415	0.293105	0.0516921	0.0535946	0.0498232	0.0089
	wcorr 1 shuffle + jump distance	0.110486	0.282626	-0.0482108	0.0952698	0.101414	0.0426635	0.0468953	0.0488706	0.0449322	0.2
	wcorr 2 shuffles	-0.100638	0.0494043	-0.24639	0.117478	0.124219	0.148969	0.0502701	0.0522589	0.0482224	0.0355
	wcorr 3 shuffles	-0.0525422	0.0955599	-0.206233	0.113836	0.120684	0.112434	0.0496532	0.05165	0.0476036	0.0479
	spearman median spike	0.0936416	0.244119	-0.0640522	0.096114	0.102004	0.0899234	0.0500732	0.0520035	0.0481438	0.0501
	spearman all spikes	0.155254	0.313378	0.000293931	0.0980832	0.103948	0.267826	0.0497219	0.0516794	0.0477608	0.0063
	linear 1 shuffle	0.143045	0.306758	-0.023025	0.105945	0.112139	0.0957572	0.049971	0.051925	0.0481438	0.0525
	linear 2 shuffles	-0.108001	0.0570967	-0.261317	0.106809	0.112964	0.0412493	0.0493529	0.0511294	0.0475938	0.1047
RUN	wcorr 1 shuffle	1.86215	2.02514	1.68706	0.318188	0.330174	0.48697	0.0497939	0.0524625	0.0471319	0.0069
	wcorr 1 shuffle + jump distance	1.50244	1.67936	1.3163	0.294348	0.307344	0.223993	0.0503815	0.0529112	0.0480831	0.1413
	wcorr 2 shuffles	1.93375	2.08561	1.77844	0.354313	0.367435	0.390911	0.0498625	0.0524445	0.0473832	0.0324
	wcorr 3 shuffles	1.93949	2.09658	1.78382	0.368779	0.382296	0.359789	0.0502854	0.0528035	0.047796	0.049
	spearman median spike	1.91198	2.07323	1.74639	0.357848	0.371527	0.358174	0.0500094	0.0523907	0.0477421	0.0457
	spearman all spikes	1.89904	2.05637	1.75226	0.345195	0.358497	0.526384	0.0498908	0.0523727	0.0474011	0.0051
	linear 1 shuffle	1.80065	1.96574	1.63532	0.3194	0.332328	0.294745	0.0508199	0.0534855	0.0482088	0.055
	linear 2 shuffles	1.66651	1.80187	1.51916	0.430166	0.442817	0.313806	0.0503711	0.0530189	0.0479216	0.1047
POST	wcorr 1 shuffle	0.909285	1.02233	0.799053	0.164541	0.170599	0.380148	0.0472293	0.0486237	0.0458316	0.0059
	wcorr 1 shuffle + jump distance	0.720541	0.832086	0.609548	0.153713	0.159535	0.0865908	0.0498445	0.0514682	0.0483736	0.1905
	wcorr 2 shuffles	0.970365	1.08032	0.861376	0.180038	0.186444	0.24466	0.0500337	0.0515962	0.0485946	0.0275
	wcorr 3 shuffles	0.938149	1.04554	0.830321	0.181462	0.18805	0.203232	0.0504476	0.0519103	0.0489844	0.0398
	spearman median spike	0.940994	1.05751	0.830227	0.166294	0.172379	0.171786	0.0503433	0.0517532	0.0488448	0.0447
	spearman all spikes	0.900036	1.01459	0.78317	0.160912	0.166795	0.366118	0.0497171	0.0512588	0.0482863	0.005
	linear 1 shuffle	0.889315	1.00158	0.776565	0.159137	0.165084	0.169761	0.0494382	0.0508923	0.0479199	0.0437
	linear 2 shuffles	0.91092	1.01419	0.803285	0.204	0.210666	0.133813	0.0498599	0.0513228	0.0482863	0.0912
